# CRISPR adenine and cytosine base editors with reduced RNA off-target activities

**DOI:** 10.1101/631721

**Authors:** Julian Grünewald, Ronghao Zhou, Sowmya Iyer, Caleb A. Lareau, Sara P. Garcia, Martin J. Aryee, J. Keith Joung

## Abstract

CRISPR-guided DNA base editors enable the efficient installation of targeted single-nucleotide changes. Cytosine or adenine base editors (**CBE**s or **ABE**s), which are fusions of cytidine or adenosine deaminases to CRISPR-Cas nickases, can efficiently induce DNA C-to-T or A-to-G alterations in DNA, respectively^1-4^. We recently demonstrated that both the widely used CBE BE3 (harboring a rat APOBEC1 cytidine deaminase) and the optimized ABEmax editor can induce tens of thousands of guide RNA-independent, transcriptome-wide RNA base edits in human cells with high efficiencies^5^. In addition, we showed the feasibility of creating SElective Curbing of Unwanted RNA Editing (**SECURE**)-BE3 variants that exhibit substantially reduced unwanted RNA editing activities while retaining robust and more precise on-target DNA editing^5^. Here we describe structure-guided engineering of SECURE-ABE variants that not only possess reduced off-target RNA editing with comparable on-target DNA activities but are also the smallest *Streptococcus pyogenes* Cas9 (**SpCas9**) base editors described to date. In addition, we tested CBEs composed of cytidine deaminases other than APOBEC1 and found that human APOBEC3A (**hA3A**) cytidine deaminase CBE induces substantial transcriptome-wide RNA base edits with high efficiencies. By contrast, a previously described “enhanced” A3A (**eA3A**) cytidine deaminase CBE or a human activation-induced cytidine deaminase (**hAID**) CBE induce substantially reduced or near background levels of RNA edits. In sum, our work describes broadly useful SECURE-ABE and -CBE base editors and reinforces the importance of minimizing RNA editing activities of DNA base editors for research and therapeutic applications.
