## Supplementary Table 1 for "CRISPR adenine and cytosine base editors with reduced RNA off-target activities"

### Sheet: all_constructs_NT&AA
Supplementary Table 1: List of all cloned base editor constructs and controls with nucleotide and amino acid sequences
All BE3/variant plasmids are in the pCAG backbone from SQT817, Addgene #53373
All ABEmax-related and miniABEmax plasmids are in a pCMV backbone. ABEmax was acquired from Addgene.
All constructs are fused to P2A-EGFP (from template BPK4335: pCMV-BE3-P2A-EGFP)
All constructs are suitable for mammalian expression. Growth in bacteria: 37°C, resistance: Ampicillin
Plasmid	Abbreviation	Construct	Promoter
pRZ169	GFP only	P2A-EGFP	CAG
pJUL1459	ABEmax	bpNLS-tadA(WT)-32AA linker*-tadA(7.10)-32AA linker*-hSpCas9n(D10A)-bpNLS-P2A-EGFP-NLS(SV40)	CMV	Addgene #112101
pRZ70	nCas9 Control	bpNLS-32AA linker*-hSpCas9n(D10A)-bpNLS-P2A-EGFP-NLS(SV40)	CMV	Addgene #123616
pRZ900	miniABEmax	bpNLS-tadA(7.10)-32AA linker*-hSpCas9n(D10A)-bpNLS-P2A-EGFP-NLS(SV40)	CMV	based on Addgene #112101
pJUL1774	K20A/R21A	bpNLS-tadA(K20A/R21A)-32AA linker*-hSpCas9n(D10A)-bpNLS-P2A-EGFP-NLS(SV40)	CMV	based on Addgene #112101
pJUL1828	V82G	bpNLS-tadA(V82G)-32AA linker*-hSpCas9n(D10A)-bpNLS-P2A-EGFP-NLS(SV40)	CMV	based on Addgene #112101
pRZ173	GFP only	P2A-EGFP	CMV
pRZ215	hA3A-BE3	hAPOBEC3A-XTEN-hSpCas9n(D10A)-UGI-NLS(SV40)-P2A-EGFP	CAG
pRZ206	eA3A-BE3	hAPOBEC3A(N57G)-XTEN-hSpCas9n(D10A)-UGI-NLS(SV40)-P2A-EGFP	CAG
pRZ352	hAID-BE3	hAID-XTEN-hSpCas9n(D10A)-UGI-NLS(SV40)-P2A-EGFP	CAG
pJUL977	WT BE3	rAPOBEC1-XTEN-hSpCas9n(D10A)-UGI-NLS(SV40)-P2A-EGFP	CAG	Addgene #123612
pJUL1001	nCas9-UGI-NLS Control	hSpCas9n(D10A)-UGI-NLS(SV40)-P2A-EGFP	CAG	Addgene #123611
pJUL1085	BE3-R33A	rAPOBEC1(R33A)-XTEN-hSpCas9n(D10A)-UGI-NLS(SV40)-P2A-EGFP	CAG	Addgene #123614
pJUL1410	BE3-R33A/K34A	rAPOBEC1(R33A/K34A)-XTEN-hSpCas9n(D10A)-UGI-NLS(SV40)-P2A-EGFP	CAG	Addgene #123615
		* 32AA linker = 3GGS-XTEN-3GGS
Plasmid	Abbreviation	Construct	Promoter	Nucleotide Sequences	Amino Acid Sequences
pRZ169	GFP only	P2A-EGFP	CAG	ATGGGAGGCGGTGGAAGCGGCGCAACAAACTTCTCTCTGCTGAAACAAGCCGGAGATGTCGAAGAGAATCCTGGACCGATGGTGAGCAAGGGCGAGGAGCTGTTCACCGGGGTGGTGCCCATCCTGGTCGAGCTGGACGGCGACGTAAACGGCCACAAGTTCAGCGTGTCCGGCGAGGGCGAGGGCGATGCCACCTACGGCAAGCTGACCCTGAAGTTCATCTGCACCACCGGCAAGCTGCCCGTGCCCTGGCCCACCCTCGTGACCACCCTGACCTACGGCGTGCAGTGCTTCAGCCGCTACCCCGACCACATGAAGCAGCACGACTTCTTCAAGTCCGCCATGCCCGAAGGCTACGTCCAGGAGCGCACCATCTTCTTCAAGGACGACGGCAACTAC…	MGGGGSGATNFSLLKQAGDVEENPGPMVSKGEELFTGVVPILVELDGDVNGHKFSVSGEGEGDATYGKLTLKFICTTGKLPVPWPTLVTTLTYGVQCFSRYPDHMKQHDFFKSAMPEGYVQERTIFFKDDGNYKTRAEVKFEGDTLVNRIELKGIDFKEDGNILGHKLEYNYNSHNVYIMADKQKNGIKVNFKIRHNIEDGSVQLADHYQQNTPIGDGPVLLPDNHYLSTQSALSKDPNEKRDHMVLLEFVTAAGITLGMDELYK
pJUL1459 (Addgene #112101)	ABEmax	NLS-tadA(WT)-32AA linker*-tadA(7.10)-32AA linker*-hSpCas9n(D10A)-NLS-P2A-EGFP-NLS	CMV	ATGAAACGGACAGCCGACGGAAGCGAGTTCGAGTCACCAAAGAAGAAGCGGAAAGTCTCTGAAGTCGAGTTTAGCCACGAGTATTGGATGAGGCACGCACTGACCCTGGCAAAGCGAGCATGGGATGAAAGAGAAGTCCCCGTGGGCGCCGTGCTGGTGCACAACAATAGAGTGATCGGAGAGGGATGGAACAGGCCAATCGGCCGCCACGACCCTACCGCACACGCAGAGATCATGGCACTGAGGCAGGGAGGCCTGGTCATGCAGAATTACCGCCTGATCGATGCCACCCTGTATGTGACACTGGAGCCATGCGTGATGTGCGCAGGAGCAATGATCCACAGCAGGATCGGAAGAGTGGTGTTCGGAGCACGGGACGCCAAGACCGGCGCAGCAGGC…	MKRTADGSEFESPKKKRKVSEVEFSHEYWMRHALTLAKRAWDEREVPVGAVLVHNNRVIGEGWNRPIGRHDPTAHAEIMALRQGGLVMQNYRLIDATLYVTLEPCVMCAGAMIHSRIGRVVFGARDAKTGAAGSLMDVLHHPGMNHRVEITEGILADECAALLSDFFRMRRQEIKAQKKAQSSTDSGGSSGGSSGSETPGTSESATPESSGGSSGGSSEVEFSHEYWMRHALTLAKRARDEREVPVGAVLVLNNRVIGEGWNRAIGLHDPTAHAEIMALRQGGLVMQNYRLIDATLYVTFEPCVMCAGAMIHSRIGRVVFGVRNAKTGAAGSLMDVLHYPGMNHRVEITEGILADECAALLCYFFRMPRQVFNAQKKAQSSTDSGGSSGGSSGSETPGT…
pRZ70 (Addgene #123616)	nCas9 Control	NLS-32AA linker*-hSpCas9n(D10A)-NLS-P2A-EGFP-NLS	CMV	ATGAAACGGACAGCCGACGGAAGCGAGTTCGAGTCACCAAAGAAGAAGCGGAAAGTCTCCGGAGGATCTAGCGGAGGCTCCTCTGGCTCTGAGACACCTGGCACAAGCGAGAGCGCAACACCTGAAAGCAGCGGGGGCAGCAGCGGGGGGTCAGACAAGAAGTACAGCATCGGCCTGGCCATCGGCACCAACTCTGTGGGCTGGGCCGTGATCACCGACGAGTACAAGGTGCCCAGCAAGAAATTCAAGGTGCTGGGCAACACCGACCGGCACAGCATCAAGAAGAACCTGATCGGAGCCCTGCTGTTCGACAGCGGCGAAACAGCCGAGGCCACCCGGCTGAAGAGAACCGCCAGAAGAAGATACACCAGACGGAAGAACCGGATCTGCTATCTGCAA…	MKRTADGSEFESPKKKRKVSGGSSGGSSGSETPGTSESATPESSGGSSGGSDKKYSIGLAIGTNSVGWAVITDEYKVPSKKFKVLGNTDRHSIKKNLIGALLFDSGETAEATRLKRTARRRYTRRKNRICYLQEIFSNEMAKVDDSFFHRLEESFLVEEDKKHERHPIFGNIVDEVAYHEKYPTIYHLRKKLVDSTDKADLRLIYLALAHMIKFRGHFLIEGDLNPDNSDVDKLFIQLVQTYNQLFEENPINASGVDAKAILSARLSKSRRLENLIAQLPGEKKNGLFGNLIALSLGLTPNFKSNFDLAEDAKLQLSKDTYDDDLDNLLAQIGDQYADLFLAAKNLSDAILLSDILRVNTEITKAPLSASMIKRYDEHHQDLTLLKALVRQQLPEKYKE…
pRZ900	miniABEmax	NLS-tadA(7.10)-32AA linker*-hSpCas9n(D10A)-NLS-P2A-EGFP-NLS	CMV	ATGAAACGGACAGCCGACGGAAGCGAGTTCGAGTCACCAAAGAAGAAGCGGAAAGTCTCTGAGGTGGAGTTTTCCCACGAGTACTGGATGAGACATGCCCTGACCCTGGCCAAGAGGGCACGCGATGAGAGGGAGGTGCCTGTGGGAGCCGTGCTGGTGCTGAACAATAGAGTGATCGGCGAGGGCTGGAACAGAGCCATCGGCCTGCACGACCCAACAGCCCATGCCGAAATTATGGCCCTGAGACAGGGCGGCCTGGTCATGCAGAACTACAGACTGATTGACGCCACCCTGTACGTGACATTCGAGCCTTGCGTGATGTGCGCCGGCGCCATGATCCACTCTAGGATCGGCCGCGTGGTGTTTGGCGTGAGGAACGCAAAAACCGGCGCCGCAGGC…	MKRTADGSEFESPKKKRKVSEVEFSHEYWMRHALTLAKRARDEREVPVGAVLVLNNRVIGEGWNRAIGLHDPTAHAEIMALRQGGLVMQNYRLIDATLYVTFEPCVMCAGAMIHSRIGRVVFGVRNAKTGAAGSLMDVLHYPGMNHRVEITEGILADECAALLCYFFRMPRQVFNAQKKAQSSTDSGGSSGGSSGSETPGTSESATPESSGGSSGGSDKKYSIGLAIGTNSVGWAVITDEYKVPSKKFKVLGNTDRHSIKKNLIGALLFDSGETAEATRLKRTARRRYTRRKNRICYLQEIFSNEMAKVDDSFFHRLEESFLVEEDKKHERHPIFGNIVDEVAYHEKYPTIYHLRKKLVDSTDKADLRLIYLALAHMIKFRGHFLIEGDLNPDNSDVDK…
pJUL1774	K20A/R21A	NLS-tadA(K20A/R21A)-32AA linker*-hSpCas9n(D10A)-NLS-P2A-EGFP-NLS	CMV	ATGAAACGGACAGCCGACGGAAGCGAGTTCGAGTCACCAAAGAAGAAGCGGAAAGTCTCTGAGGTGGAGTTTTCCCACGAGTACTGGATGAGACATGCCCTGACCCTGGCCGCTGCAGCACGCGATGAGAGGGAGGTGCCTGTGGGAGCCGTGCTGGTGCTGAACAATAGAGTGATCGGCGAGGGCTGGAACAGAGCCATCGGCCTGCACGACCCAACAGCCCATGCCGAAATTATGGCCCTGAGACAGGGCGGCCTGGTCATGCAGAACTACAGACTGATTGACGCCACCCTGTACGTGACATTCGAGCCTTGCGTGATGTGCGCCGGCGCCATGATCCACTCTAGGATCGGCCGCGTGGTGTTTGGCGTGAGGAACGCAAAAACCGGCGCCGCAGGC…	MKRTADGSEFESPKKKRKVSEVEFSHEYWMRHALTLAAAARDEREVPVGAVLVLNNRVIGEGWNRAIGLHDPTAHAEIMALRQGGLVMQNYRLIDATLYVTFEPCVMCAGAMIHSRIGRVVFGVRNAKTGAAGSLMDVLHYPGMNHRVEITEGILADECAALLCYFFRMPRQVFNAQKKAQSSTDSGGSSGGSSGSETPGTSESATPESSGGSSGGSDKKYSIGLAIGTNSVGWAVITDEYKVPSKKFKVLGNTDRHSIKKNLIGALLFDSGETAEATRLKRTARRRYTRRKNRICYLQEIFSNEMAKVDDSFFHRLEESFLVEEDKKHERHPIFGNIVDEVAYHEKYPTIYHLRKKLVDSTDKADLRLIYLALAHMIKFRGHFLIEGDLNPDNSDVDK…
pJUL1828	V82G	NLS-tadA(V82G)-32AA linker*-hSpCas9n(D10A)-NLS-P2A-EGFP-NLS	CMV	ATGAAACGGACAGCCGACGGAAGCGAGTTCGAGTCACCAAAGAAGAAGCGGAAAGTCTCTGAGGTGGAGTTTTCCCACGAGTACTGGATGAGACATGCCCTGACCCTGGCCAAGAGGGCACGCGATGAGAGGGAGGTGCCTGTGGGAGCCGTGCTGGTGCTGAACAATAGAGTGATCGGCGAGGGCTGGAACAGAGCCATCGGCCTGCACGACCCAACAGCCCATGCCGAAATTATGGCCCTGAGACAGGGCGGCCTGGTCATGCAGAACTACAGACTGATTGACGCCACCCTGTACGGCACATTCGAGCCTTGCGTGATGTGCGCCGGCGCCATGATCCACTCTAGGATCGGCCGCGTGGTGTTTGGCGTGAGGAACGCAAAAACCGGCGCCGCAGGC…	MKRTADGSEFESPKKKRKVSEVEFSHEYWMRHALTLAKRARDEREVPVGAVLVLNNRVIGEGWNRAIGLHDPTAHAEIMALRQGGLVMQNYRLIDATLYGTFEPCVMCAGAMIHSRIGRVVFGVRNAKTGAAGSLMDVLHYPGMNHRVEITEGILADECAALLCYFFRMPRQVFNAQKKAQSSTDSGGSSGGSSGSETPGTSESATPESSGGSSGGSDKKYSIGLAIGTNSVGWAVITDEYKVPSKKFKVLGNTDRHSIKKNLIGALLFDSGETAEATRLKRTARRRYTRRKNRICYLQEIFSNEMAKVDDSFFHRLEESFLVEEDKKHERHPIFGNIVDEVAYHEKYPTIYHLRKKLVDSTDKADLRLIYLALAHMIKFRGHFLIEGDLNPDNSDVDK…
pRZ173	GFP only	P2A-EGFP	CMV	ATGGGAAGCGGAGCTACTAACTTCAGCCTGCTGAAGCAGGCTGGAGACGTGGAGGAGAACCCTGGACCTATGGTGAGCAAGGGCGAGGAGCTGTTCACCGGGGTGGTGCCCATCCTGGTCGAGCTGGACGGCGACGTAAACGGCCACAAGTTCAGCGTGTCCGGCGAGGGCGAGGGCGATGCCACCTACGGCAAGCTGACCCTGAAGTTCATCTGCACCACCGGCAAGCTGCCCGTGCCCTGGCCCACCCTCGTGACCACCCTGACCTATGGAGTGCAGTGCTTCAGCCGCTACCCCGACCACATGAAGCAGCACGACTTCTTCAAGTCCGCCATGCCCGAAGGCTACGTCCAGGAGCGCACCATCTTCTTCAAGGACGACGGCAACTACAAGACCCGC…	MGSGATNFSLLKQAGDVEENPGPMVSKGEELFTGVVPILVELDGDVNGHKFSVSGEGEGDATYGKLTLKFICTTGKLPVPWPTLVTTLTYGVQCFSRYPDHMKQHDFFKSAMPEGYVQERTIFFKDDGNYKTRAEVKFEGDTLVNRIELKGIDFKEDGNILGHKLEYNYNSHNVYIMADKQKNGIKVNFKIRHNIEDGSVQLADHYQQNTPIGDGPVLLPDNHYLSTQSALSKDPNEKRDHMVLLEFVTAAGITLGMDELYKSGGSPKKKRKV
pRZ215	hA3A-BE3	hAPOBEC3A-XTEN-hSpCas9n(D10A)-UGI-NLS(SV40)-P2A-EGFP	CAG	ATGGAAGCCAGCCCAGCATCCGGGCCCAGACACTTGATGGATCCACACATATTCACTTCCAACTTTAACAATGGCATTGGAAGGCATAAGACCTACCTGTGCTACGAAGTGGAGCGCCTGGACAATGGCACCTCGGTCAAGATGGACCAGCACAGGGGCTTTCTACACAACCAGGCTAAGAATCTTCTCTGTGGCTTTTACGGCCGCCATGCGGAGCTGCGCTTCTTGGACCTGGTTCCTTCTTTGCAGTTGGACCCGGCCCAGATCTACAGGGTCACTTGGTTCATCTCCTGGAGCCCCTGCTTCTCCTGGGGCTGTGCCGGGGAAGTGCGTGCGTTCCTTCAGGAGAACACACACGTGAGACTGCGTATCTTCGCTGCCCGCATCTATGATTACGAC…	MEASPASGPRHLMDPHIFTSNFNNGIGRHKTYLCYEVERLDNGTSVKMDQHRGFLHNQAKNLLCGFYGRHAELRFLDLVPSLQLDPAQIYRVTWFISWSPCFSWGCAGEVRAFLQENTHVRLRIFAARIYDYDPLYKEALQMLRDAGAQVSIMTYDEFKHCWDTFVDHQGCPFQPWDGLDEHSQALSGRLRAILQNQGNSGSETPGTSESATPESDKKYSIGLAIGTNSVGWAVITDEYKVPSKKFKVLGNTDRHSIKKNLIGALLFDSGETAEATRLKRTARRRYTRRKNRICYLQEIFSNEMAKVDDSFFHRLEESFLVEEDKKHERHPIFGNIVDEVAYHEKYPTIYHLRKKLVDSTDKADLRLIYLALAHMIKFRGHFLIEGDLNPDNSDVDKLF…
pRZ206	eA3A-BE3	hAPOBEC3A(N57G)-XTEN-hSpCas9n(D10A)-UGI-NLS(SV40)-P2A-EGFP	CAG	ATGGAAGCCAGCCCAGCATCCGGGCCCAGACACTTGATGGATCCACACATATTCACTTCCAACTTTAACAATGGCATTGGAAGGCATAAGACCTACCTGTGCTACGAAGTGGAGCGCCTGGACAATGGCACCTCGGTCAAGATGGACCAGCACAGGGGCTTTCTACACGGCCAGGCTAAGAATCTTCTCTGTGGCTTTTACGGCCGCCATGCGGAGCTGCGCTTCTTGGACCTGGTTCCTTCTTTGCAGTTGGACCCGGCCCAGATCTACAGGGTCACTTGGTTCATCTCCTGGAGCCCCTGCTTCTCCTGGGGCTGTGCCGGGGAAGTGCGTGCGTTCCTTCAGGAGAACACACACGTGAGACTGCGTATCTTCGCTGCCCGCATCTATGATTACGAC…	MEASPASGPRHLMDPHIFTSNFNNGIGRHKTYLCYEVERLDNGTSVKMDQHRGFLHGQAKNLLCGFYGRHAELRFLDLVPSLQLDPAQIYRVTWFISWSPCFSWGCAGEVRAFLQENTHVRLRIFAARIYDYDPLYKEALQMLRDAGAQVSIMTYDEFKHCWDTFVDHQGCPFQPWDGLDEHSQALSGRLRAILQNQGNSGSETPGTSESATPESDKKYSIGLAIGTNSVGWAVITDEYKVPSKKFKVLGNTDRHSIKKNLIGALLFDSGETAEATRLKRTARRRYTRRKNRICYLQEIFSNEMAKVDDSFFHRLEESFLVEEDKKHERHPIFGNIVDEVAYHEKYPTIYHLRKKLVDSTDKADLRLIYLALAHMIKFRGHFLIEGDLNPDNSDVDKLF…
pRZ352	hAID-BE3	hAID-XTEN-hSpCas9n(D10A)-UGI-NLS(SV40)-P2A-EGFP	CAG	ATGGATAGCCTCTTGATGAATAGACGCAAGTTCCTGTATCAGTTTAAAAACGTGAGATGGGCAAAAGGCCGACGAGAGACATATCTGTGCTATGTCGTTAAGCGCAGAGATTCAGCCACCAGTTTCTCTCTCGACTTCGGCTACCTGCGGAACAAGAATGGTTGCCATGTTGAGCTCCTGTTCCTGAGGTATATCAGCGACTGGGATTTGGACCCAGGGCGGTGCTATAGGGTGACATGGTTTACCTCCTGGTCACCTTGTTATGACTGCGCGCGGCATGTTGCCGATTTTCTGAGAGGGAACCCTAACCTGTCTCTGAGGATCTTCACCGCGCGACTGTACTTCTGTGAGGACCGGAAAGCCGAACCCGAGGGACTGAGACGCCTCCACAGAGCGGGT…	MDSLLMNRRKFLYQFKNVRWAKGRRETYLCYVVKRRDSATSFSLDFGYLRNKNGCHVELLFLRYISDWDLDPGRCYRVTWFTSWSPCYDCARHVADFLRGNPNLSLRIFTARLYFCEDRKAEPEGLRRLHRAGVQIAIMTFKDYFYCWNTFVENHERTFKAWEGLHENSVRLSRQLRRILLPLYEVDDLRDAFRTLGLSGSETPGTSESATPESDKKYSIGLAIGTNSVGWAVITDEYKVPSKKFKVLGNTDRHSIKKNLIGALLFDSGETAEATRLKRTARRRYTRRKNRICYLQEIFSNEMAKVDDSFFHRLEESFLVEEDKKHERHPIFGNIVDEVAYHEKYPTIYHLRKKLVDSTDKADLRLIYLALAHMIKFRGHFLIEGDLNPDNSDVDKLFI…
pJUL977 (Addgene #123612)	WT BE3	rAPOBEC1-XTEN-hSpCas9n(D10A)-UGI-NLS(SV40)-P2A-EGFP	CAG	ATGAGCTCAGAGACTGGCCCAGTGGCTGTGGACCCCACATTGAGACGGCGGATCGAGCCCCATGAGTTTGAGGTATTCTTCGATCCGAGAGAGCTCCGCAAGGAGACCTGCCTGCTTTACGAAATTAATTGGGGGGGCCGGCACTCCATTTGGCGACATACATCACAGAACACTAACAAGCACGTCGAAGTCAACTTCATCGAGAAGTTCACGACAGAAAGATATTTCTGTCCGAACACAAGGTGCAGCATTACCTGGTTTCTCAGCTGGAGCCCATGCGGCGAATGTAGTAGGGCCATCACTGAATTCCTGTCAAGGTATCCCCACGTCACTCTGTTTATTTACATCGCAAGGCTGTACCACCACGCTGACCCCCGCAATCGACAAGGCCTGCGGGAT…	MSSETGPVAVDPTLRRRIEPHEFEVFFDPRELRKETCLLYEINWGGRHSIWRHTSQNTNKHVEVNFIEKFTTERYFCPNTRCSITWFLSWSPCGECSRAITEFLSRYPHVTLFIYIARLYHHADPRNRQGLRDLISSGVTIQIMTEQESGYCWRNFVNYSPSNEAHWPRYPHLWVRLYVLELYCIILGLPPCLNILRRKQPQLTFFTIALQSCHYQRLPPHILWATGLKSGSETPGTSESATPESDKKYSIGLAIGTNSVGWAVITDEYKVPSKKFKVLGNTDRHSIKKNLIGALLFDSGETAEATRLKRTARRRYTRRKNRICYLQEIFSNEMAKVDDSFFHRLEESFLVEEDKKHERHPIFGNIVDEVAYHEKYPTIYHLRKKLVDSTDKADLRLIY…
pJUL1001 (Addgene #123611)	nCas9-UGI-NLS Control	hSpCas9n(D10A)-UGI-NLS(SV40)-P2A-EGFP	CAG	ATGGATAAAAAGTATTCTATTGGTTTAGCCATCGGCACTAATTCCGTTGGATGGGCTGTCATAACCGATGAATACAAAGTACCTTCAAAGAAATTTAAGGTGTTGGGGAACACAGACCGTCATTCGATTAAAAAGAATCTTATCGGTGCCCTCCTATTCGATAGTGGCGAAACGGCAGAGGCGACTCGCCTGAAACGAACCGCTCGGAGAAGGTATACACGTCGCAAGAACCGAATATGTTACTTACAAGAAATTTTTAGCAATGAGATGGCCAAAGTTGACGATTCTTTCTTTCACCGTTTGGAAGAGTCCTTCCTTGTCGAAGAGGACAAGAAACATGAACGGCACCCCATCTTTGGAAACATAGTAGATGAGGTGGCATATCATGAAAAGTACCCA…	MDKKYSIGLAIGTNSVGWAVITDEYKVPSKKFKVLGNTDRHSIKKNLIGALLFDSGETAEATRLKRTARRRYTRRKNRICYLQEIFSNEMAKVDDSFFHRLEESFLVEEDKKHERHPIFGNIVDEVAYHEKYPTIYHLRKKLVDSTDKADLRLIYLALAHMIKFRGHFLIEGDLNPDNSDVDKLFIQLVQTYNQLFEENPINASGVDAKAILSARLSKSRRLENLIAQLPGEKKNGLFGNLIALSLGLTPNFKSNFDLAEDAKLQLSKDTYDDDLDNLLAQIGDQYADLFLAAKNLSDAILLSDILRVNTEITKAPLSASMIKRYDEHHQDLTLLKALVRQQLPEKYKEIFFDQSKNGYAGYIDGGASQEEFYKFIKPILEKMDGTEELLVKLNREDLL…
pJUL1085 (Addgene #123614)	BE3-R33A	rAPOBEC1(R33A)-XTEN-hSpCas9n(D10A)-UGI-NLS(SV40)-P2A-EGFP	CAG	ATGAGCTCAGAGACTGGCCCAGTGGCTGTGGACCCCACATTGAGACGGCGGATCGAGCCCCATGAGTTTGAGGTATTCTTCGATCCGAGAGAGCTCGCTAAGGAGACCTGCCTGCTTTACGAAATTAATTGGGGGGGCCGGCACTCCATTTGGCGACATACATCACAGAACACTAACAAGCACGTCGAAGTCAACTTCATCGAGAAGTTCACGACAGAAAGATATTTCTGTCCGAACACAAGGTGCAGCATTACCTGGTTTCTCAGCTGGAGCCCATGCGGCGAATGTAGTAGGGCCATCACTGAATTCCTGTCAAGGTATCCCCACGTCACTCTGTTTATTTACATCGCAAGGCTGTACCACCACGCTGACCCCCGCAATCGACAAGGCCTGCGGGAT…	MSSETGPVAVDPTLRRRIEPHEFEVFFDPRELAKETCLLYEINWGGRHSIWRHTSQNTNKHVEVNFIEKFTTERYFCPNTRCSITWFLSWSPCGECSRAITEFLSRYPHVTLFIYIARLYHHADPRNRQGLRDLISSGVTIQIMTEQESGYCWRNFVNYSPSNEAHWPRYPHLWVRLYVLELYCIILGLPPCLNILRRKQPQLTFFTIALQSCHYQRLPPHILWATGLKSGSETPGTSESATPESDKKYSIGLAIGTNSVGWAVITDEYKVPSKKFKVLGNTDRHSIKKNLIGALLFDSGETAEATRLKRTARRRYTRRKNRICYLQEIFSNEMAKVDDSFFHRLEESFLVEEDKKHERHPIFGNIVDEVAYHEKYPTIYHLRKKLVDSTDKADLRLIY…
pJUL1410 (Addgene #123615)	BE3-R33A/K34A	rAPOBEC1(R33A/K34A)-XTEN-hSpCas9n(D10A)-UGI-NLS(SV40)-P2A-EGFP	CAG	ATGAGCTCAGAGACTGGCCCAGTGGCTGTGGACCCCACATTGAGACGGCGGATCGAGCCCCATGAGTTTGAGGTATTCTTCGATCCGAGAGAGCTCGCTGCTGAGACCTGCCTGCTTTACGAAATTAATTGGGGGGGCCGGCACTCCATTTGGCGACATACATCACAGAACACTAACAAGCACGTCGAAGTCAACTTCATCGAGAAGTTCACGACAGAAAGATATTTCTGTCCGAACACAAGGTGCAGCATTACCTGGTTTCTCAGCTGGAGCCCATGCGGCGAATGTAGTAGGGCCATCACTGAATTCCTGTCAAGGTATCCCCACGTCACTCTGTTTATTTACATCGCAAGGCTGTACCACCACGCTGACCCCCGCAATCGACAAGGCCTGCGGGAT…	MSSETGPVAVDPTLRRRIEPHEFEVFFDPRELAAETCLLYEINWGGRHSIWRHTSQNTNKHVEVNFIEKFTTERYFCPNTRCSITWFLSWSPCGECSRAITEFLSRYPHVTLFIYIARLYHHADPRNRQGLRDLISSGVTIQIMTEQESGYCWRNFVNYSPSNEAHWPRYPHLWVRLYVLELYCIILGLPPCLNILRRKQPQLTFFTIALQSCHYQRLPPHILWATGLKSGSETPGTSESATPESDKKYSIGLAIGTNSVGWAVITDEYKVPSKKFKVLGNTDRHSIKKNLIGALLFDSGETAEATRLKRTARRRYTRRKNRICYLQEIFSNEMAKVDDSFFHRLEESFLVEEDKKHERHPIFGNIVDEVAYHEKYPTIYHLRKKLVDSTDKADLRLIY…
