## Supplementary Table 2 for "CRISPR adenine and cytosine base editors with reduced RNA off-target activities"

### Sheet: gRNA_primer_amplicon_sequences
Supplementary Table 2: guide RNA sequences, primer sequences, and amplicon sequences
All gRNAs were of the form 5’-NNNNNNNNNNNNNNNNNNNNGTTTTAGAGCTAGAAATAGCAAGTTAAAATAAGGCTAGTCCGTTATCAACTTGAAAAAGTGGCACCGAGTCGGTGCTTTTTTT-3’.
BPK1520, Addgene #65777
Shown below are the protospacer regions (NNNNNNNNNNNNNNNNNNNN in for these gRNAs (all written 5’ to 3’), primers to amplify genomic loci for these gRNAs, and the genomic amplicon.
gRNA #	target gene/site	protospacer sequence	PAM	Fwd PCR1	Rev PCR1	Amplicon
Cas9 guide RNA 1	non-targeting	GGAGACGATTAATGCGTCTCC	-	-	-	non-targeting
Cas9 guide RNA 2	HEK site 2	GAACACAAAGCATAGACTGC	GGG	ACACTCTTTCCCTACACGACGCTCTTCCGATCTACAAGACCTGGCTGAGCTAACTGTG	GACTGGAGTTCAGACGTGTGCTCTTCCGATCTCCAGCCCCATCTGTCAAACTGTG	ACAAGACCTGGCTGAGCTAACTGTGACAGCATGTGGTAATTTTCCAGCCCGCTGGCCCTGTAAAGGAAACTGGAACACAAAGCATAGACTGCGGGGCGGGCCAGCCTGAATAGCTGCAAACAAGTGCAGAATATCTGATGATGTCATACGCACAGTTTGACAGATGGGGCTGG
Cas9 guide RNA 3	ABE site 14	GGCTAAAGACCATAGACTGT	GGG	ACACTCTTTCCCTACACGACGCTCTTCCGATCTAGTGTTGGGATTACAGCCTGA	GACTGGAGTTCAGACGTGTGCTCTTCCGATCTAACCTGAAGCCTTTCCCCAA	AACCTGAAGCCTTTCCCCAAACCATTTGGATGCTTGAAGAACTCAATAGGCATCTGGAGAGACTGGGCTAAAGACCATAGACTGTGGGAATGAAACTCACACATTGAGTGCTTGTACTTTCCTTATGCCAAGTGTCACACAGGTTAGAGAATACTCCATCTTTGGCCGGGCACGGTGGCTCAGGCTGTAATCCCAACACT
Cas9 guide RNA 4	ABE site 16	GGGAATAAATCATAGAATCC	TGG	ACACTCTTTCCCTACACGACGCTCTTCCGATCTTCTCTATCCACCTGGAATGAGTTT	GACTGGAGTTCAGACGTGTGCTCTTCCGATCTCAGCAATCCAGCAACACGC	CAGCAATCCAGCAACACGCGGGGAGGTGGAGAGAGGATGTTTTGCTTATCCAGAAAAGGGAGTGATTGCTTCCAGGGGCCTCAGGGGAATAAATCATAGAATCCTGGACAAGGTTTGAAGGACAGGTAGGATTTGGGTGGGTGGAGGAGGGTGCATGGGGTCAGAATTGTAACCGAAAACTCATTCCAGGTGGATAGAGC
Cas9 guide RNA 5	ABE site 19	CACACACACTTAGAATCTG	TGG	ACACTCTTTCCCTACACGACGCTCTTCCGATCTATCTCAGCGCTTTCGTCCAC	GACTGGAGTTCAGACGTGTGCTCTTCCGATCTCTCATTTCCCCACTCCCTCC	ATCTCAGCGCTTTCGTCCACCACCCCTCTACACACACACAGACACACACACACTTAGAATCTGTGGGAGTGGAGCCCAGCAATCTGTGTTTGCACAAACCCTCCAGGGAATTCTGATGCCCGCTGAAGTTTGAGAACTAGAGGTAAACTATACCTTTCTGCAGGCGAGAACCTGGACCAAGGAGGGAGTGGGGAAATGAG
Cas9 guide RNA 6	RNF2 site 1	GTCATCTTAGTCATTACCTG	AGG	ACACTCTTTCCCTACACGACGCTCTTCCGATCTTGTGCAGACAAACGGAACTCAACC	GACTGGAGTTCAGACGTGTGCTCTTCCGATCTCCAACATACAGAAGTCAGGAATGCTTGA	CCAACATACAGAAGTCAGGAATGCTTGAATATAAATTTATTATTACTCTATGTTCTATTTAAGTTTTCATGTTCTAAAAATGTATCCCAGTTTACACGTCTCATATGCCCCTTGGCAGTCATCTTAGTCATTACCTGAGGTGTTCGTTGTAACTCATATAAACTGAGTTCCCATGTTTTGCTTAATGGTTGAGTTCCGTTTGTCTGCAC
	RNA site 1 (DNAJB1) (chr19: 14518195)	-	-	ACACTCTTTCCCTACACGACGCTCTTCCGATCTCATGGCATGAGGGTCTCCATGG	GACTGGAGTTCAGACGTGTGCTCTTCCGATCTGCGCTACCACCCGGACAAG	GCGCTACCACCCGGACAAGAACAAGGAGCCCGGCGCCGAGGAGAAGTTCAAGGAGATCGCTGAGGCCTACGACGTGCTCAGCGACCCGCGCAAGCGCGAGATCTTCGACCGCTACGGGGAGGAAGGCCTAAAGGGGAGTGGCCCCAGTGGCGGTAGCGGCGGTGGTGCCAATGGTACCTCTTTCAGCTACACATTCCATGGAGACCCTCATGCCATG
	RNA site 2 (MTA2) (chr11: 62594034)	-	-	ACACTCTTTCCCTACACGACGCTCTTCCGATCTGATGTGAGGGTGCAGGTAGAGGG	GACTGGAGTTCAGACGTGTGCTCTTCCGATCTGGGATTCGTTCAAGCTCACAGCC	GGGATTCGTTCAAGCTCACAGCCAGCAGCCAAGCGTCAGAAACTAAACCCAGCTGATGCCCCCAATCCTGTGGTGTTTGTGGCCACAAAGGATACCAGGGCCCTACGGAAGGCTCTGACCCATCTGGAAATGCGGCGAGCTGCTCGCCGACCCAACTTGCCCCTGAAGGTGAAGCCAACGCTGATTGCAGTGCGGCCCCCTGTCCCTCTACCTGCACCCTCACATC
	RNA site 3 (PTBP2) (chr1: 96813053)	-	-	ACACTCTTTCCCTACACGACGCTCTTCCGATCTAGATTTTGGTAATTCCCCATTGCATCG	GACTGGAGTTCAGACGTGTGCTCTTCCGATCTCCTGAATAGCTTCTTCCACTGTTGCC	AGATTTTGGTAATTCCCCATTGCATCGTTTTAAGAAACCTGGATCCAAAAATTTTCAAAACATTTTTCCTCCTTCTGCCACCCTTCACCTATCTAATATCCCTCCATCAGTAGCAGAAGAGGATCTACGAACACTGTTCGCTAACACTGGGGGCACTGTGAAAGCATTTAAGTTTTTTCAAAGAGATCACAAAATGGCTCTTCTTCAGATGGCAACAGTGGAAGAAGCTATTCAGG
	RNA site 4 (SAP30BP) (chr17: 75703316)	-	-	ACACTCTTTCCCTACACGACGCTCTTCCGATCTCAGAACCCCCTGGCAGATGTTC	GACTGGAGTTCAGACGTGTGCTCTTCCGATCTTCCTCAGACCAGCCATGGGG	CAGAACCCCCTGGCAGATGTTCAAATCACTTGCAAGACAAGATCCAGAAGCTTTATGAACGAAAGATAAAGGAGGGAATGGATATGAACTACATTATCCAAAGGAAGAAAGAATTTCGGAACCCTAGCATCTACGAGAAGCTGATCCAGTTCTGTGCCATTGACGAGCTTGGCACCAACTACCCAAAGGATATGTTTGATCCCCATGGCTGGTCTGAGGA
	RNA site 5 (LCMT1) (chr16: 25164711)	-	-	ACACTCTTTCCCTACACGACGCTCTTCCGATCTATTGCCAACACTCCTGATAGCTGAATG	GACTGGAGTTCAGACGTGTGCTCTTCCGATCTGACTTGCAGGTCTCCACTCCCG	ATTGCCAACACTCCTGATAGCTGAATGTGTGCTGGTTTACATGACTCCAGAGCAGTCCGCAAACCTCCTGAAGTGGGCAGCCAACAGTTTTGAGAGAGCCATGTTCATAAACTACGAACAGGTGAACATGGGTGATCGGTTTGGGCAGATCATGATTGAAAACCTGCGGAGACGCCAGTGTGACCTGGCGGGAGTGGAGACCTGCAAGTC
	RNA site 6 (SCAP) (chr3: 47420696)	-	-	ACACTCTTTCCCTACACGACGCTCTTCCGATCTGAAGTAGACAACACGCAGCCTCTTG	GACTGGAGTTCAGACGTGTGCTCTTCCGATCTCCATTGACATTCGCCGGATGGAG	CTCCATCCGGCGAATGTCAATGGCTAGCAGACCTGAACAAGCGACTGCCCCCTGAGGCCTGCCTGCCCTCAGCCAAGCCAGTGGGACAGCCAACGCGCTACGAGCGGCAGCTGGCTGTGAGGCCGTCCACACCCCACACCATCACGTTGCAGCCGTCTTCCTTCCGAAACCTGCGGCTCCCCAAGAGGCTGCGTGTTGTCTACTTC
				red = Illumina adpter sequence	green = Illumina adpter sequence
The gRNA1 protospacer sequence is the "BsmbI filler sequence" in gRNA entry vector BPK1520. This gRNA is not targeting a known sequence in the human genome.
We used CasOFFinder, an online tool to predict potential Cas9 off-target sites (up to 6 mismatches, excluding bulges) , to check for potential binding sites of Cas9 when using gRNA1:
	# Mismatches	Number of Found Targets	this method was described by Bae et al, Bioinformatics 2014 - PMID 24463181
	4	6	http://www.rgenome.net/cas-offinder/
	5	88
	6	946
ABE gRNAs were described by Gaudelli et al, Nature 2017
All remaining gRNAs are widely used in the field and e.g. described in Kleinstiver et al, Nature 2016 - PMID 26735016 or Komor et al, Sci Adv 2017 - PMID 28875174
